# Programmable RNA detection generates DNA barcodes for multiplexed phage-host interaction screening

**DOI:** 10.64898/2026.02.13.705812

**Authors:** Jihoon Han, Seth L. Shipman

## Abstract

Here, we introduce Detectrons, modular biosensors that couples programmable toehold switches with retron-mediated reverse transcription to transduce RNA inputs into unique DNA barcodes. The ability to convert dynamic RNA signals into durable DNA records within living cells unlocks powerful new modes of transcript-based sensing with applications including viral infection detection. Through the construction of a synthetic toehold–retron library and application of machine learning, we uncovered key design principles that improve signal strength and specificity. We applied Detectrons to the multiplexed live-cell detection of specific phage infections, enabling transcript-triggered barcode synthesis and quantitative host susceptibility profiling in pooled bacterial populations. Detectrons are the first RNA-to-DNA transduction system, directly linking transient RNA detection to stable, sequence-encoded DNA outputs. This platform provides a scalable and generalizable strategy for phage screening and for recording transcriptional events in complex bacterial communities.
