## Supplementary Tables 1-3 for "Programmable RNA detection generates DNA barcodes for multiplexed phage-host interaction screening"

### Sheet: Supplemental Table 1, Stats
	Figure 1
	Panel	Biological Replicates	Comparison	Test	P value	P value summary
	e	3	RT-DNA production:	One-way ANOVA:	<0.0001	****
			Detectron versus No Toehold	Tukey's multiple comparisons test (corrected)	<0.0001	****
			Detectron + trigger RNA (J23105) versus Detectron	Tukey's multiple comparisons test (corrected)	0.0439	*
			Detectron + trigger RNA (J23100) versus Detectron	Tukey's multiple comparisons test (corrected)	0.0008	***
			Detectron + trigger RNA (J23100) versus Detectron + trigger RNA (J23105)	Tukey's multiple comparisons test (corrected)	0.0481	*
	h	3	RT-DNA production:	One-way ANOVA:	<0.0001	****
			Detectron versus No Toehold	Tukey's multiple comparisons test (corrected)	<0.0001	****
			Detectron + scrambled RNA (J23100) versus Detectron	Tukey's multiple comparisons test (corrected)	0.4533	ns
			Detectron + trigger RNA (J23100) versus Detectron	Tukey's multiple comparisons test (corrected)	<0.0001	****
			Detectron + trigger RNA (J23100) versus Detectron + scrambled RNA (J23100)	Tukey's multiple comparisons test (corrected)	<0.0001	****
	Figure 2
	Panel	Biological Replicates	Comparison	Test	P value	P value summary
	h	4	RT-DNA production in OFF-state:	One-way ANOVA:	<0.0001	****
			#621 versus V1	Tukey's multiple comparisons test (corrected)	<0.0001	****
			#121 versus V1	Tukey's multiple comparisons test (corrected)	<0.0001	****
			#61 versus V1	Tukey's multiple comparisons test (corrected)	<0.0001	****
			RT-DNA production in ON-state:	One-way ANOVA:	<0.0001	****
			#621 versus V1	Tukey's multiple comparisons test (corrected)	<0.0001	****
			#121 versus V1	Tukey's multiple comparisons test (corrected)	0.8155	ns
			#61 versus V1	Tukey's multiple comparisons test (corrected)	0.0098	**
	i	4	ON/OFF ratio:	One-way ANOVA:	<0.0001	****
			#621 versus V1	Tukey's multiple comparisons test (corrected)	<0.0001	****
			#121 versus V1	Tukey's multiple comparisons test (corrected)	<0.0001	****
			#61 versus V1	Tukey's multiple comparisons test (corrected)	0.561	ns
	Figure 3
	Panel	Biological Replicates	Comparison	Test	P value	P value summary
	a, b	NA	Predicted ON/OFF versus Observed ON/OFF (Training set):	XGBoost regression:
			R2	0.919 (F(1, 6249)=71691)	<0.0001	****
			RMSE	0.202	NA	NA
			MAE	0.143	NA	NA
			Pearson correlation coefficent	0.959	<0.0001	****
			Predicted ON/OFF versus Observed ON/OFF (Training set):	XGBoost regression:
			R2	0.805 (F(1, 1561)=6470)	<0.0001	****
			RMSE	0.318	NA	NA
			MAE	0.209	NA	NA
			Pearson correlation coefficent	0.898	<0.0001	****
	d	3	Effect of stem1 + stem2 length on SHAP value	One-way ANOVA	<0.0001	****
	e	3	Effect of loop length on SHAP value	One-way ANOVA	<0.0001	****
	f	3	Effect of bulge length on SHAP value	One-way ANOVA	<0.0001	****
	g	3	Effect of distance from stem to priming G on SHAP value	One-way ANOVA	<0.0001	****
	Figure 4
	Panel	Biological Replicates	Comparison	Test	P value	P value summary
	c	3	ON/OFF ratio:	Student's t-test (unpaired, two-tailed)
			T4 (gp23) Detectron-V2 versus T4 (gp23) Detectron-V1		0.009	**
			T5 (gp8) Detectron-V2 versus T5 (gp8) Detectron-V1		0.0045	**
			T7 (gp10A) Detectron-V2 versus T7 (gp10A) Detectron-V1		0.037	*
	e	3	T4 (gp23) Detectron RT-DNA production:	One-way ANOVA:	<0.0001	****
			gp23 mRNA versus No mRNA	Tukey's multiple comparisons test (corrected)	<0.0001	****
			gp8 mRNA versus No mRNA	Tukey's multiple comparisons test (corrected)	0.2615	ns
			gp10A mRNA versus No mRNA	Tukey's multiple comparisons test (corrected)	0.4975	ns
			T5 (gp8) Detectron RT-DNA production:	One-way ANOVA:	<0.0001	****
			gp23 mRNA versus No mRNA	Tukey's multiple comparisons test (corrected)	0.4246	ns
			gp8 mRNA versus No mRNA	Tukey's multiple comparisons test (corrected)	<0.0001	****
			gp10A mRNA versus No mRNA	Tukey's multiple comparisons test (corrected)	0.2118	ns
			RT-DNA production:	One-way ANOVA:	<0.0001	****
			gp23 mRNA versus No mRNA	Tukey's multiple comparisons test (corrected)	>0.9999	ns
			gp8 mRNA versus No mRNA	Tukey's multiple comparisons test (corrected)	0.9994	ns
			gp10A mRNA versus No mRNA	Tukey's multiple comparisons test (corrected)	0.0001	***
	Figure 5
	Panel	Biological Replicates	Comparison	Test	P value	P value summary
	c	3	T4 phage infection:	One-way ANOVA:	<0.0001	****
			T4 barcode versus T5 barcode	Tukey's multiple comparisons test (corrected)	<0.0001	****
			T4 barcode versus T7 barcode	Tukey's multiple comparisons test (corrected)	<0.0001	****
			T5 phage infection:	One-way ANOVA:	0.0008	***
			T5 barcode versus T4 barcode	Tukey's multiple comparisons test (corrected)	0.0007	***
			T5 barcode versus T7 barcode	Tukey's multiple comparisons test (corrected)	0.0064	**
			T7 phage infection:	One-way ANOVA:	0.0099	**
			T7 barcode versus T4 barcode	Tukey's multiple comparisons test (corrected)	0.0189	*
			T7 barcode versus T5 barcode	Tukey's multiple comparisons test (corrected)	0.0134	*
	Figure 6
	Panel	Biological Replicates	Comparison	Test	P value	P value summary
	c	3	T7 phage infection:	One-way ANOVA:	<0.0001	****
			WT barcode versus 𝚫rfaG barcode	Tukey's multiple comparisons test (corrected)	0.0002	***
			WT barcode versus 𝚫rfaD barcode	Tukey's multiple comparisons test (corrected)	<0.0001	****
	Extended Data Figure 5
	Panel	Biological Replicates	Comparison	Test	P value	P value summary
	d	NA	Feature set 5 vs Feature set 6A (Train):
			R2	Paired t-test	0.0881	ns
			RMSE		0.0826	ns
			MAE		0.1009	ns
			Pearson correlation coefficent		0.0841	ns
			Feature set 5 vs Feature set 6B (Train):
			R2	Paired t-test	<0.0001	****
			RMSE		<0.0001	****
			MAE		<0.0001	****
			Pearson correlation coefficent		<0.0001	****
			Feature set 5 vs Feature set 7 (Train):
			R2	Paired t-test	<0.0001	****
			RMSE		<0.0001	****
			MAE		<0.0001	****
			Pearson correlation coefficent		<0.0001	****
			Feature set 5 vs Feature set 6A (Test):
			R2	Paired t-test	0.0033	**
			RMSE		0.0034	**
			MAE		<0.0001	****
			Pearson correlation coefficent		0.0025	**
			Feature set 5 vs Feature set 6B (Test):
			R2	Paired t-test	0.0081	**
			RMSE		0.0064	**
			MAE		0.0079	**
			Pearson correlation coefficent		0.0077	**
			Feature set 5 vs Feature set 7 (Test):
			R2	Paired t-test	0.0204	*
			RMSE		0.019	*
			MAE		0.0054	**
			Pearson correlation coefficent		0.0174	*
	Extended Data Figure 6
	Panel	Biological Replicates	Comparison	Test	P value	P value summary
	a	3	Effect of stem2 legnth	One-way ANOVA	<0.0001	****
	b	3	Effect of stem1 length	One-way ANOVA	<0.0001	****
	c	3	Effect of stem1 + stem2 length on average ON/OFF ratio	One-way ANOVA	<0.0001	****
	d	3	Effect of loop length on average ON/OFF ratio	One-way ANOVA	<0.0001	**
	e	3	Effect of bulge length on average ON/OFF ratio	One-way ANOVA	<0.0001	****
	f	3	Effect of distance from stem to priming G on average ON/OFF ratio	One-way ANOVA	<0.0001	****

### Sheet: Supplemental Table 2, Plasmids
	Name	For Expression in	Description	Promoter	Inducer (working concentration)	Used in (panels)	Reference
	pJH.009	Bacteria	[Zika] Detectron	GlpT	N/A	1d,g / 2g,j	This work
	pJH.010	Bacteria	[Zika] No Toehold	GlpT	N/A	1d,g / 2g	This work
	pJH.017	Bacteria	[Zika] Left: trigger RNA / Right: Detectron	Left: J23105 / Right: GlpT	N/A	1d,g	This work
	pJH.018	Bacteria	[Zika] Left: trigger RNA / Right: Detectron	Left: J23100 / Right: GlpT	N/A	1d,g / 2g,j	This work
	pJH.143	Bacteria	[Zika] Left: scrambled RNA / Right: Detectron	Left: J23100 / Right: GlpT	N/A	1g	This work
	pJH.181	Bacteria	[Zika] Detectron (#621 variant)	GlpT	N/A	2g,j	This work
	pJH.182	Bacteria	[Zika] Detectron (#121 variant)	GlpT	N/A	2g	This work
	pJH.183	Bacteria	[Zika] Detectron (#61 variant)	GlpT	N/A	2g	This work
	pJH.186	Bacteria	[Zika] Left: trigger RNA / Right: Detectron (#621 variant)	Left: J23100 / Right: GlpT	N/A	2g,j	This work
	pJH.187	Bacteria	[Zika] Left: trigger RNA / Right: Detectron (#121 variant)	Left: J23100 / Right: GlpT	N/A	2g	This work
	pJH.188	Bacteria	[Zika] Left: trigger RNA / Right: Detectron (#61 variant)	Left: J23100 / Right: GlpT	N/A	2g	This work
	pJH.191	Bacteria	[Zika] No Toehold (#621 variant)	GlpT	N/A	2g	This work
	pJH.192	Bacteria	[Zika] No Toehold (#61 variant)	GlpT	N/A	2g	This work
	pJH.193	Bacteria	[Zika] No Toehold (#121 variant)	GlpT	N/A	2g	This work
	pJH.366_OFF	Bacteria	[T4_gp23] Detectron-V1	GlpT	N/A	4b	This work
	pJH.366	Bacteria	[T4_gp23] Left: gp23 mRNA / Right: Detectron-V1	Left: J23100 / Right: GlpT	N/A	4b	This work
	pJH.341_OFF	Bacteria	[T4_gp23] Detectron-V2	GlpT	N/A	4b,d / 5c	This work
	pJH.341	Bacteria	[T4_gp23] Left: gp23 mRNA / Right: Detectron-V2	Left: J23100 / Right: GlpT	N/A	4b,d	This work
	pJH.367_OFF	Bacteria	[T5_gp8] Detectron-V1	GlpT	N/A	4b	This work
	pJH.367	Bacteria	[T5_gp8] Left: gp8 mRNA / Right: Detectron-V1	Left: J23100 / Right: GlpT	N/A	4b	This work
	pJH.350_OFF	Bacteria	[T5_gp8] Detectron-V2	GlpT	N/A	4b,d / 5c	This work
	pJH.350	Bacteria	[T5_gp8] Left: gp8 mRNA / Right: Detectron-V2	Left: J23100 / Right: GlpT	N/A	4b,d	This work
	pJH.368_OFF	Bacteria	[T7_gp10A] Detectron-V1	GlpT	N/A	4b	This work
	pJH.368	Bacteria	[T7_gp10A] Left: gp10A mRNA / Right: Detectron-V1	Left: J23100 / Right: GlpT	N/A	4b	This work
	pJH.300	Bacteria	[T7_gp10A] Detectron-V2	GlpT	N/A	4b,d / 5c	This work
	pJH.314	Bacteria	[T7_gp10A] Left: gp10A mRNA / Right: Detectron-V2	Left: J23100 / Right: GlpT	N/A	4b,d	This work
	pJH.341_T5	Bacteria	[T4_gp23] Left: gp8 mRNA / Right: Detectron-V2	Left: J23100 / Right: GlpT	N/A	4d	This work
	pJH.341_T7	Bacteria	[T4_gp23] Left: gp10A mRNA / Right: Detectron-V2	Left: J23100 / Right: GlpT	N/A	4d	This work
	pJH.350_T4	Bacteria	[T5_gp8] Left: gp23 mRNA / Right: Detectron-V2	Left: J23100 / Right: GlpT	N/A	4d	This work
	pJH.350_T7	Bacteria	[T5_gp8] Left: gp10A mRNA / Right: Detectron-V2	Left: J23100 / Right: GlpT	N/A	4d	This work
	pJH.300_T4	Bacteria	[T7_gp10A] Left: gp23 mRNA / Right: Detectron-V2	Left: J23100 / Right: GlpT	N/A	4d	This work
	pJH.300_T5	Bacteria	[T7_gp10A] Left: gp8 mRNA / Right: Detectron-V2	Left: J23100 / Right: GlpT	N/A	4d	This work
	pJH.300_WT	Bacteria	[T7_gp10A] Detectron-V2_WT_barcode	GlpT	N/A	5e	This work
	pJH.300_𝚫rfaG	Bacteria	[T7_gp10A] Detectron-V2_𝚫rfaG_barcode	GlpT	N/A	5e	This work
	pJH.300_𝚫rfaD	Bacteria	[T7_gp10A] Detectron-V2_𝚫rfaD_barcode	GlpT	N/A	5e	This work
	pJH.204_WT_con	Bacteria	No_Toehold_retron_Eco1_WT_barcode	GlpT	N/A	5e	This work
	pJH.204_𝚫rfaG_con	Bacteria	No_Toehold_retron_Eco1_𝚫rfaG_barcode	GlpT	N/A	5e	This work
	pJH.204_𝚫rfaD_con	Bacteria	No_Toehold_retron_Eco1_𝚫rfaD_barcode	GlpT	N/A	5e	This work

### Sheet: Supplemental Table 3, Primers
	Name	Sequence	Purpose
	Eco1_wt_2F	TCTGAGTTACTGTCTGTTTTCCTTGTTGG	with Eco1_wt_R, amplifies RT-DNA and plasmid for qPCR analysis
	Eco1_wt_3F	CCTCTGGATGTTGTTTCGGCATC	with Eco1_wt_R, amplifies only the plasmid for qPCR analysis
	Eco1_wt_R	GTCAGAAAAAACGGGTTTCCTGGTTGG	Amplifies plasmid and RT-DNA for qPCR analysis
	skkp15_1F	GGGTCACGCGTAGGA	Amplifies synthesized oligos for sublibrary 1
	skkp15_1R	GTTCCGCAGCCACAC
	skkp15_2F	CGCGTCGAGTAGGGT
	skkp15_2R	GCCGTGTGAAGCTGG
	skkp15_3F	CGATCGCCCTTGGTG
	skkp15_3R	GGTTTAGCCGGCGTG
	skkp15_4F	GGTCGAGCCGGAACT
	skkp15_4R	GGATGCGCACCCAGA
	skkp15_5F	TCCCGGCGTTGTCCT	Amplifies synthesized oligos for sublibrary 2
	skkp15_5R	GCTCCGTCACTGCCC
	skkp15_6F	CGCAGGGTCCAGAGT
	skkp15_6R	GTTCGCGCGAAGGAA
	skkp15_7F	AGTGACCCGTCCCTG
	skkp15_7R	AGTCGACCTCTGCCC
	skkp15_8F	TGCCCGCTGTCTTCA
	skkp15_8R	CACTGCCGGGCTACA
	skkp15_9F	CGATCGTGCCCACCT	Amplifies synthesized oligos for sublibrary 3
	skkp15_9R	GTGCGGGCTCCAACT
	skkp15_10F	ACTGGTGCGTCGTCT
	skkp15_10R	CGGGAAGTGTTCGCC
	skkp15_11F	AGCGAAACCGTGCGT
	skkp15_11R	ACTCTCCCGCGTCCC
	skkp15_12F	ACCGGTTTCCACGCA
	skkp15_12R	CCTCCAAGCGCGAAC
	Detectron_Library_Plasmid_for_Sequencing_F :		with Detectron_Library_Plasmid_and_RT-DNA_for_Sequencing_R, amplifies Detectron library plasmids for illumina sequencing
	Replicate_1_plasmid_F	CTTTCCCTACACGACGCTCTTCCGATCTNGTCGACTCCTTAAAGTTAAACAAAGCTCCGGAGAG
	Replicate_2_plasmid_F	CTTTCCCTACACGACGCTCTTCCGATCTNNCACCGAACCTTAAAGTTAAACAAAGCTCCGGAGAG
	Replicate_3_plasmid_F	CTTTCCCTACACGACGCTCTTCCGATCTNNNATCAGATGCTTAAAGTTAAACAAAGCTCCGGAGAG
	Detectron_Library_RT-DNA_for_Sequencing_F:		with Detectron_Library_Plasmid_and_RT-DNA_for_Sequencing_R, Amplifies Detectron library RT-DNA for illumina sequencing
	Replicate_1_msd_F	CTTTCCCTACACGACGCTCTTCCGATCTNAGTAGATCGTCAGAAAAAACGGGTTTCCTG
	Replicate_2_msd_F	CTTTCCCTACACGACGCTCTTCCGATCTNNCACGCCAAGTCAGAAAAAACGGGTTTCCTG
	Replicate_3_msd_F	CTTTCCCTACACGACGCTCTTCCGATCTNNNACCAATCGGTCAGAAAAAACGGGTTTCCTG
	Detectron_Library_Plasmid_and_RT-DNA_for_Sequencing_R	GGAGTTCAGACGTGTGCTCTTCCGATCTTCTGGATGTTGTTTCGGCATC	Amplifies Detectron library plasmid and RT-DNA for illumina sequencing
			Overhang for adpater, Diversity, Barcode, Binding sequence
